# Identification of reduced host transcriptomic signatures for tuberculosis and digital PCR-based validation and quantification

**DOI:** 10.1101/583674

**Authors:** Harriet D. Gliddon, Myrsini Kaforou, Mary Alikian, Dominic Habgood-Coote, Chenxi Zhou, Tolu Oni, Suzanne T. Anderson, Andrew J. Brent, Amelia C. Crampin, Brian Eley, Florian Kern, Paul R. Langford, Tom H. M. Ottenhoff, Martin L. Hibberd, Neil French, Victoria J. Wright, Hazel M. Dockrell, Lachlan J. Coin, Robert J. Wilkinson, Michael Levin, on behalf of the ILULU Consortium

## Abstract

Recently, host whole blood gene expression signatures have been identified for diagnosis of tuberculosis (TB). Absolute quantification of the concentrations of signature transcripts in blood have not been reported, but would facilitate the development of diagnostic tests.

To identify minimal transcript signatures, we applied a novel transcript selection procedure to microarray data from African adults comprising 536 patients with TB, other diseases (OD) and latent TB (LTBI), divided into training and test sets. Signatures were validated using reverse transcriptase (RT) - digital PCR (dPCR).

A four-transcript signature (*GBP6*, *TMCC1*, *PRDM1*, *ARG1*) measured using RT-dPCR distinguished TB patients from those with OD (area under the curve (AUC) 93.8% (CI_95%_ 82.2 – 100%). A three-transcript signature (*FCGR1A, ZNF296, C1QB*) differentiated TB from LTBI (AUC 97.3%, CI_95%_: 93.3 – 100%), regardless of HIV.

These signatures have been validated across platforms and across samples offering strong, quantitative support for their use as diagnostic biomarkers for TB.
