## Supplementary material for "Identification of reduced host transcriptomic signatures for tuberculosis and digital PCR-based validation and quantification": Raw dPCR data: All ref genes combined, no sample names.xlsx

### Sheet: 18s
			Rxn Vol / chip	15	chamber (partition)
			Temp Vol / chip		ul
			Partition Vol	0.000809	ul
			z	1.96	chamber (partition)
									Est C/ul								95% CI		Error bars
			Chip#	Sample ID	+ve partitions (k)	-ve partitions (r)	total partitions (n)	λ	c/ul	P	S		PL	PH	λ L	λ H	95% CI-L (c/µl)	95% CI-H (c/µl)	Error bar -ve	Error bar +ve				Copies/uL in RT mix (correct for vol used in dPCR)	Copies/uL in RT mix (correct for dil used in dPCR)	VOL of purified RNA used for RT (20 uL total)	CONC in Purified RNA from whole blood (COPIES/UL)
Site	Group		FORMULAS					#NAME?	#NAME?	#NAME?	#NAME?		#NAME?	#NAME?	#NAME?	#NAME?	#NAME?	#NAME?	=(c/ul) - (95%CI-L)	=(95%CI-L) - (c/ul)	Vol used for dPCR (uL)	Dilution used for dPCR	FAM threshold					transcript length	Mw	copies/ng	ng/uL	ng/L	g/L=	Concentration (M)	Concentration (fM)
CT	TB, HIV-	3	9		9606	6794	16400	0.881241	1089.3	0.585732	0.00384652		#REF!	#REF!	#REF!	#REF!	#REF!	#REF!	#REF!	#REF!	1	1/50,000	4000	5.44649e+07	8.16973e+08	4.27716	3.82017e+09	1869	746666	8.06538e+08	4.7365	4.7365e+06	0.0047365	6.34353e-09	6.34353e+06
CT	TB, HIV-	1	2		5792	12207	17999	0.388307	479.983	0.321796	0.00348214		#REF!	#REF!	#REF!	#REF!	#REF!	#REF!	#REF!	#REF!	1	1/50,000	4000	2.39992e+07	3.59988e+08	8.60585	8.36611e+08	1869	746666	8.06538e+08	1.03729	1.03729e+06	0.00103729	1.38923e-09	1.38923e+06
CT	TB, HIV-	1	3		5996	12183	18179	0.400226	494.716	0.329831	0.00348701		#REF!	#REF!	#REF!	#REF!	#REF!	#REF!	#REF!	#REF!	1	1/50,000	4000	2.47358e+07	3.71037e+08	4.30293	1.72458e+09	1869	746666	8.06538e+08	2.13825	2.13825e+06	0.00213825	2.86373e-09	2.86373e+06
CT	TB, HIV-	1	15		8951	9617	18568	0.657907	813.235	0.482066	0.00366697		#REF!	#REF!	#REF!	#REF!	#REF!	#REF!	#REF!	#REF!	1	1/50,000	4000	4.06618e+07	6.09926e+08	8.96057	1.36136e+09	1869	746666	8.06538e+08	1.6879	1.6879e+06	0.0016879	2.26058e-09	2.26058e+06
CT	TB, HIV-	4	1		13582	4845	18427	1.33587	1651.26	0.737071	0.003243		#REF!	#REF!	#REF!	#REF!	#REF!	#REF!	#REF!	#REF!	1	1/50,000	4000	8.2563e+07	1.23845e+09	5.45256	4.54262e+09	1869	746666	8.06538e+08	5.63224	5.63224e+06	0.00563224	7.54319e-09	7.54319e+06
CT	TB, HIV-	3	10		7349	9153	16502	0.5894	728.554	0.44534	0.00386893		#REF!	#REF!	#REF!	#REF!	#REF!	#REF!	#REF!	#REF!	1	1/50,000	4000	3.64277e+07	5.46415e+08	4.65549	2.3474e+09	1869	746666	8.06538e+08	2.91046	2.91046e+06	0.00291046	3.89795e-09	3.89795e+06
CT	TB, HIV-		5		6303	11491	17794	0.437297	540.54	0.354221	0.00358544		#REF!	#REF!	#REF!	#REF!	#REF!	#REF!	#REF!	#REF!	1	1/50,000	4000	2.7027e+07	4.05405e+08	6.34518	1.27784e+09	1869	746666	8.06538e+08	1.58435	1.58435e+06	0.00158435	2.1219e-09	2.1219e+06
CT	TB, HIV-	4	4		9772	9022	18794	0.733872	907.134	0.519953	0.0036443		#REF!	#REF!	#REF!	#REF!	#REF!	#REF!	#REF!	#REF!	1	1/50,000	4000	4.53567e+07	6.80351e+08	5.56174	2.44654e+09	1869	746666	8.06538e+08	3.03339	3.03339e+06	0.00303339	4.06258e-09	4.06258e+06
M	TB, HIV-	1	10		5528	12278	17806	0.371726	459.489	0.310457	0.00346735		#REF!	#REF!	#REF!	#REF!	#REF!	#REF!	#REF!	#REF!	1	1/50,000	4000	2.29744e+07	3.44617e+08	7.23589	9.5252e+08	1869	746666	8.06538e+08	1.181	1.181e+06	0.001181	1.5817e-09	1.5817e+06
M	TB, HIV-	1	11		6939	11424	18363	0.474621	586.677	0.377879	0.00357801		#REF!	#REF!	#REF!	#REF!	#REF!	#REF!	#REF!	#REF!	1	1/50,000	4000	2.93338e+07	4.40007e+08	2.59202	3.3951e+09	1869	746666	8.06538e+08	4.20947	4.20947e+06	0.00420947	5.63769e-09	5.63769e+06
M	TB, HIV-	3	11		9046	6953	15999	0.833353	1030.1	0.56541	0.003919		#REF!	#REF!	#REF!	#REF!	#REF!	#REF!	#REF!	#REF!	1	1/50,000	4000	5.15051e+07	7.72577e+08	6.0241	2.56496e+09	1869	746666	8.06538e+08	3.1802	3.1802e+06	0.0031802	4.25921e-09	4.25921e+06
M	TB, HIV-	3	12		10169	5302	15471	1.07088	1323.71	0.657294	0.00381576		#REF!	#REF!	#REF!	#REF!	#REF!	#REF!	#REF!	#REF!	1	1/50,000	4000	6.61856e+07	9.92784e+08	4.92126	4.03467e+09	1869	746666	8.06538e+08	5.00246	5.00246e+06	0.00500246	6.69974e-09	6.69974e+06
M	TB, HIV-	3	13		8553	7427	15980	0.766216	947.115	0.535232	0.00394549		#REF!	#REF!	#REF!	#REF!	#REF!	#REF!	#REF!	#REF!	1	1/50,000	4000	4.73557e+07	7.10336e+08	5.96659	2.38105e+09	1869	746666	8.06538e+08	2.95218	2.95218e+06	0.00295218	3.95382e-09	3.95382e+06
M	TB, HIV-		4		7055	11266	18321	0.486259	601.061	0.385077	0.00359509		#REF!	#REF!	#REF!	#REF!	#REF!	#REF!	#REF!	#REF!	1	1/50,000	4000	3.00531e+07	4.50796e+08	3.04692	2.95902e+09	1869	746666	8.06538e+08	3.6688	3.6688e+06	0.0036688	4.91358e-09	4.91358e+06
CT	TB, HIV+	1	4		8162	9494	17656	0.620416	766.892	0.462279	0.00375219		#REF!	#REF!	#REF!	#REF!	#REF!	#REF!	#REF!	#REF!	1	1/50,000	4000	3.83446e+07	5.75169e+08	3.33778	3.44641e+09	1869	746666	8.06538e+08	4.27309	4.27309e+06	0.00427309	5.7229e-09	5.7229e+06
CT	TB, HIV+	1	5		6923	12167	19090	0.450437	556.783	0.362651	0.00347961		#REF!	#REF!	#REF!	#REF!	#REF!	#REF!	#REF!	#REF!	1	1/50,000	4000	2.78391e+07	4.17587e+08	6.60502	1.26445e+09	1869	746666	8.06538e+08	1.56775	1.56775e+06	0.00156775	2.09967e-09	2.09967e+06
CT	TB, HIV+	4	2		4567	12666	17233	0.307905	380.599	0.265015	0.00336197		#REF!	#REF!	#REF!	#REF!	#REF!	#REF!	#REF!	#REF!	1	1/50,000	4000	1.903e+07	2.8545e+08	2.66809	2.13973e+09	1869	746666	8.06538e+08	2.65298	2.65298e+06	0.00265298	3.5531e-09	3.5531e+06
CT	TB, HIV+	1	7		9934	8020	17954	0.805875	996.137	0.553303	0.00371029		#REF!	#REF!	#REF!	#REF!	#REF!	#REF!	#REF!	#REF!	1	1/50,000	4000	4.98068e+07	7.47102e+08	6.09756	2.4505e+09	1869	746666	8.06538e+08	3.03829	3.03829e+06	0.00303829	4.06914e-09	4.06914e+06
CT	TB, HIV+	3	14		6425	9937	16362	0.498696	616.436	0.392678	0.00381777		#REF!	#REF!	#REF!	#REF!	#REF!	#REF!	#REF!	#REF!	1	1/50,000	4000	3.08218e+07	4.62327e+08	5.42888	1.70321e+09	1869	746666	8.06538e+08	2.11176	2.11176e+06	0.00211176	2.82825e-09	2.82825e+06
CT	TB, HIV+	3	15		9011	7771	16782	0.769908	951.679	0.536944	0.0038491		#REF!	#REF!	#REF!	#REF!	#REF!	#REF!	#REF!	#REF!	1	1/50,000	4000	4.75839e+07	7.13759e+08	6.58762	2.16697e+09	1869	746666	8.06538e+08	2.68676	2.68676e+06	0.00268676	3.59834e-09	3.59834e+06
CT	TB, HIV+		1		10045	6857	16902	0.902162	1115.16	0.594308	0.00377689		#REF!	#REF!	#REF!	#REF!	#REF!	#REF!	#REF!	#REF!	1	1/50,000	4000	5.57578e+07	8.36368e+08	5.01505	3.33543e+09	1869	746666	8.06538e+08	4.1355	4.1355e+06	0.0041355	5.53862e-09	5.53862e+06
CT	TB, HIV+	3	16		11588	5936	17524	1.08254	1338.12	0.661265	0.00357521		#REF!	#REF!	#REF!	#REF!	#REF!	#REF!	#REF!	#REF!	1	1/50,000	4000	6.69058e+07	1.00359e+09	4.24088	4.73292e+09	1869	746666	8.06538e+08	5.86819	5.86819e+06	0.00586819	7.85919e-09	7.85919e+06
M	TB, HIV+	3	5		9231	9136	18367	0.698333	863.205	0.502586	0.00368931		#REF!	#REF!	#REF!	#REF!	#REF!	#REF!	#REF!	#REF!	1	1/50,000	4000	4.31603e+07	6.47404e+08	8.77193	1.47608e+09	1869	746666	8.06538e+08	1.83014	1.83014e+06	0.00183014	2.45109e-09	2.45109e+06
M	TB, HIV+		3		8210	9817	18027	0.607755	751.242	0.455428	0.00370916		#REF!	#REF!	#REF!	#REF!	#REF!	#REF!	#REF!	#REF!	1	1/50,000	4000	3.75621e+07	5.63432e+08	2.59202	4.34744e+09	1869	746666	8.06538e+08	5.39025	5.39025e+06	0.00539025	7.21909e-09	7.21909e+06
M	TB, HIV+	1	16		4782	12527	17309	0.32334	399.679	0.276272	0.00339876		#REF!	#REF!	#REF!	#REF!	#REF!	#REF!	#REF!	#REF!	1	1/50,000	4000	1.99839e+07	2.99759e+08	7.36377	8.14146e+08	1869	746666	8.06538e+08	1.00943	1.00943e+06	0.00100943	1.35192e-09	1.35192e+06
CT	LTBI, HIV-		6		4457	5992	10449	0.556081	687.368	0.426548	0.00483833		#REF!	#REF!	#REF!	#REF!	#REF!	#REF!	#REF!	#REF!	1	1/50,000	4000	3.43684e+07	5.15526e+08	7.11238	1.44966e+09	1869	746666	8.06538e+08	1.79739	1.79739e+06	0.00179739	2.40722e-09	2.40722e+06
CT	LTBI, HIV-	1	1		5855	10435	16290	0.445386	550.539	0.359423	0.00375948		#REF!	#REF!	#REF!	#REF!	#REF!	#REF!	#REF!	#REF!	1	1/50,000	4000	2.75269e+07	4.12904e+08	7.33138	1.1264e+09	1869	746666	8.06538e+08	1.39659	1.39659e+06	0.00139659	1.87044e-09	1.87044e+06
CT	LTBI, HIV-	3	1		6898	9487	16385	0.546444	675.456	0.420995	0.00385706		#REF!	#REF!	#REF!	#REF!	#REF!	#REF!	#REF!	#REF!	1	1/50,000	4000	3.37728e+07	5.06592e+08	3.43643	2.94837e+09	1869	746666	8.06538e+08	3.65558	3.65558e+06	0.00365558	4.89588e-09	4.89588e+06
CT	LTBI, HIV-	1	17		5064	12242	17306	0.346181	427.912	0.292615	0.00345842		#REF!	#REF!	#REF!	#REF!	#REF!	#REF!	#REF!	#REF!	1	1/50,000	4000	2.13956e+07	3.20934e+08	6.78426	9.46113e+08	1869	746666	8.06538e+08	1.17305	1.17305e+06	0.00117305	1.57106e-09	1.57106e+06
CT	LTBI, HIV-	3	17		7228	9520	16748	0.564884	698.25	0.431574	0.00382722		#REF!	#REF!	#REF!	#REF!	#REF!	#REF!	#REF!	#REF!	1	1/50,000	4000	3.49125e+07	5.23687e+08	7.48503	1.39929e+09	1869	746666	8.06538e+08	1.73494	1.73494e+06	0.00173494	2.32358e-09	2.32358e+06
M	LTBI, HIV-	3	18		8147	9054	17201	0.641761	793.277	0.473635	0.00380705		#REF!	#REF!	#REF!	#REF!	#REF!	#REF!	#REF!	#REF!	1	1/50,000	4000	3.96638e+07	5.94958e+08	5.20833	2.28464e+09	1869	746666	8.06538e+08	2.83265	2.83265e+06	0.00283265	3.79373e-09	3.79373e+06
M	LTBI, HIV-	4	3		2546	14997	17543	0.156805	193.825	0.145129	0.00265935		#REF!	#REF!	#REF!	#REF!	#REF!	#REF!	#REF!	#REF!	1	1/50,000	4000	9.69127e+06	1.45369e+08	5.56174	5.22747e+08	1869	746666	8.06538e+08	0.648137	648137	0.000648137	8.68042e-10	868042
M	LTBI, HIV-	1	8		4049	15417	19466	0.233199	288.255	0.208004	0.0029091		#REF!	#REF!	#REF!	#REF!	#REF!	#REF!	#REF!	#REF!	1	1/50,000	4000	1.44128e+07	2.16191e+08	6.36132	6.79706e+08	1869	746666	8.06538e+08	0.842745	842745	0.000842745	1.12868e-09	1.12868e+06
M	LTBI, HIV-		7		5700	12145	17845	0.384806	475.656	0.319417	0.00349029		#REF!	#REF!	#REF!	#REF!	#REF!	#REF!	#REF!	#REF!	1	1/50,000	4000	2.37828e+07	3.56742e+08	8.78735	8.11945e+08	1869	746666	8.06538e+08	1.0067	1.0067e+06	0.0010067	1.34827e-09	1.34827e+06
M	LTBI, HIV-	1	12		4404	13109	17513	0.289644	358.028	0.25147	0.00327844		#REF!	#REF!	#REF!	#REF!	#REF!	#REF!	#REF!	#REF!	1	1/50,000	4000	1.79014e+07	2.68521e+08	6.53595	8.21674e+08	1869	746666	8.06538e+08	1.01877	1.01877e+06	0.00101877	1.36442e-09	1.36442e+06
CT	LTBI, HIV+	1	18		7253	9323	16576	0.575471	711.337	0.43756	0.00385316		#REF!	#REF!	#REF!	#REF!	#REF!	#REF!	#REF!	#REF!	1	1/50,000	4000	3.55668e+07	5.33503e+08	8.97666	1.18864e+09	1869	746666	8.06538e+08	1.47376	1.47376e+06	0.00147376	1.97379e-09	1.97379e+06
CT	LTBI, HIV+	1	6		6347	11505	17852	0.439334	543.058	0.355534	0.00358259		#REF!	#REF!	#REF!	#REF!	#REF!	#REF!	#REF!	#REF!	1	1/50,000	4000	2.71529e+07	4.07293e+08	9.04159	9.00933e+08	1869	746666	8.06538e+08	1.11704	1.11704e+06	0.00111704	1.49603e-09	1.49603e+06
CT	LTBI, HIV+	4	5		3445	14178	17623	0.217513	268.867	0.195483	0.00298732		#REF!	#REF!	#REF!	#REF!	#REF!	#REF!	#REF!	#REF!	1	1/50,000	4000	1.34433e+07	2.0165e+08	6.68449	6.03338e+08	1869	746666	8.06538e+08	0.748058	748058	0.000748058	1.00187e-09	1.00187e+06
CT	LTBI, HIV+	4	6		5942	12450	18392	0.390195	482.318	0.323075	0.00344832		#REF!	#REF!	#REF!	#REF!	#REF!	#REF!	#REF!	#REF!	1	1/50,000	4000	2.41159e+07	3.61738e+08	4.29553	1.68425e+09	1869	746666	8.06538e+08	2.08825	2.08825e+06	0.00208825	2.79677e-09	2.79677e+06
CT	LTBI, HIV+	3	2		10080	5945	16025	0.991599	1225.71	0.629017	0.00381601		#REF!	#REF!	#REF!	#REF!	#REF!	#REF!	#REF!	#REF!	1	1/50,000	4000	6.12855e+07	9.19283e+08	6.74764	2.72475e+09	1869	746666	8.06538e+08	3.37833	3.37833e+06	0.00337833	4.52456e-09	4.52456e+06
M	LTBI, HIV+	1	9		7002	11096	18098	0.489217	604.718	0.386894	0.00362033		#REF!	#REF!	#REF!	#REF!	#REF!	#REF!	#REF!	#REF!	1	1/50,000	4000	3.02359e+07	4.53538e+08	7.47384	1.21367e+09	1869	746666	8.06538e+08	1.50479	1.50479e+06	0.00150479	2.01534e-09	2.01534e+06
M	LTBI, HIV+	4	7		5035	12571	17606	0.336847	416.375	0.285982	0.0034056		#REF!	#REF!	#REF!	#REF!	#REF!	#REF!	#REF!	#REF!	1	1/50,000	4000	2.08187e+07	3.12281e+08	7.34214	8.50654e+08	1869	746666	8.06538e+08	1.0547	1.0547e+06	0.0010547	1.41254e-09	1.41254e+06
M	LTBI, HIV+		2		9102	8784	17886	0.711086	878.97	0.50889	0.00373805		#REF!	#REF!	#REF!	#REF!	#REF!	#REF!	#REF!	#REF!	1	1/50,000	4000	4.39485e+07	6.59227e+08	7.98722	1.6507e+09	1869	746666	8.06538e+08	2.04665	2.04665e+06	0.00204665	2.74106e-09	2.74106e+06
M	LTBI, HIV+	3	3		11696	5716	17412	1.11389	1376.87	0.671721	0.0035587		#REF!	#REF!	#REF!	#REF!	#REF!	#REF!	#REF!	#REF!	1	1/50,000	4000	6.88437e+07	1.03265e+09	4.70367	4.39085e+09	1869	746666	8.06538e+08	5.44407	5.44407e+06	0.00544407	7.29118e-09	7.29118e+06
M	LTBI, HIV+	3	6		11896	4477	16373	1.29668	1602.82	0.726562	0.00348339		#REF!	#REF!	#REF!	#REF!	#REF!	#REF!	#REF!	#REF!	1	1/50,000	4000	8.01409e+07	1.20211e+09	5.18672	4.63535e+09	1869	746666	8.06538e+08	5.74722	5.74722e+06	0.00574722	7.69718e-09	7.69718e+06
CT	OD HIV+	1	19		4898	12268	17166	0.335936	415.249	0.285331	0.00344661		#REF!	#REF!	#REF!	#REF!	#REF!	#REF!	#REF!	#REF!	1	1/50,000	4000	2.07624e+07	3.11437e+08	4.37828	1.42264e+09	1869	746666	8.06538e+08	1.76389	1.76389e+06	0.00176389	2.36235e-09	2.36235e+06
CT	OD HIV+	1	20		4950	12261	17211	0.339125	419.191	0.287607	0.0034503		#REF!	#REF!	#REF!	#REF!	#REF!	#REF!	#REF!	#REF!	1	1/50,000	4000	2.09595e+07	3.14393e+08	7.45156	8.43831e+08	1869	746666	8.06538e+08	1.04624	1.04624e+06	0.00104624	1.40121e-09	1.40121e+06
CT	OD HIV+		8		5399	11900	17299	0.37411	462.435	0.312099	0.00352289		#REF!	#REF!	#REF!	#REF!	#REF!	#REF!	#REF!	#REF!	1	1/50,000	4000	2.31218e+07	3.46827e+08	5.01002	1.38453e+09	1869	746666	8.06538e+08	1.71664	1.71664e+06	0.00171664	2.29907e-09	2.29907e+06
CT	OD HIV+		9		3888	7161	11049	0.43369	536.082	0.351887	0.00454324		#REF!	#REF!	#REF!	#REF!	#REF!	#REF!	#REF!	#REF!	1	1/50,000	4000	2.68041e+07	4.02061e+08	6.80272	1.18206e+09	1869	746666	8.06538e+08	1.4656	1.4656e+06	0.0014656	1.96286e-09	1.96286e+06
CT	OD HIV+	3	19		7955	5863	13818	0.857311	1059.72	0.575698	0.00420448		#REF!	#REF!	#REF!	#REF!	#REF!	#REF!	#REF!	#REF!	1	1/50,000	4000	5.29858e+07	7.94787e+08	6.20347	2.56239e+09	1869	746666	8.06538e+08	3.17703	3.17703e+06	0.00317703	4.25496e-09	4.25496e+06
CT	OD HIV+	3	20		8413	7750	16163	0.735032	908.568	0.52051	0.00392955		#REF!	#REF!	#REF!	#REF!	#REF!	#REF!	#REF!	#REF!	1	1/50,000	4000	4.54284e+07	6.81426e+08	5.13347	2.65484e+09	1869	746666	8.06538e+08	3.29165	3.29165e+06	0.00329165	4.40846e-09	4.40846e+06
M	OD HIV+	3	7		8190	8015	16205	0.704005	870.216	0.5054	0.00392754		#REF!	#REF!	#REF!	#REF!	#REF!	#REF!	#REF!	#REF!	1	1/50,000	4000	4.35108e+07	6.52662e+08	8.4317	1.54811e+09	1869	746666	8.06538e+08	1.91946	1.91946e+06	0.00191946	2.57071e-09	2.57071e+06
M	OD HIV+	1	13		8663	8353	17016	0.711533	879.522	0.509109	0.00383239		#REF!	#REF!	#REF!	#REF!	#REF!	#REF!	#REF!	#REF!	1	1/50,000	4000	4.39761e+07	6.59642e+08	9.57854	1.37733e+09	1869	746666	8.06538e+08	1.70771	1.70771e+06	0.00170771	2.28711e-09	2.28711e+06
M	OD HIV+	1	14		5451	11015	16466	0.40204	496.959	0.331046	0.00366731		#REF!	#REF!	#REF!	#REF!	#REF!	#REF!	#REF!	#REF!	1	1/50,000	4000	2.48479e+07	3.72719e+08	8.59107	8.6769e+08	1869	746666	8.06538e+08	1.07582	1.07582e+06	0.00107582	1.44083e-09	1.44083e+06
M	OD HIV+	3	21		9260	8027	17287	0.767144	948.262	0.535663	0.00379317		#REF!	#REF!	#REF!	#REF!	#REF!	#REF!	#REF!	#REF!	1	1/50,000	4000	4.74131e+07	7.11196e+08	4.96032	2.86754e+09	1869	746666	8.06538e+08	3.55537	3.55537e+06	0.00355537	4.76167e-09	4.76167e+06
CT	OD HIV-	1	21		9004	9746	18750	0.654337	808.822	0.480213	0.00364862		#REF!	#REF!	#REF!	#REF!	#REF!	#REF!	#REF!	#REF!	1	1/50,000	4000	4.04411e+07	6.06616e+08	3.94011	3.07918e+09	1869	746666	8.06538e+08	3.81778	3.81778e+06	0.00381778	5.11311e-09	5.11311e+06
CT	OD HIV-	4	8		3001	14521	17522	0.187861	232.214	0.17127	0.00284614		#REF!	#REF!	#REF!	#REF!	#REF!	#REF!	#REF!	#REF!	1	1/50,000	4000	1.16107e+07	1.74161e+08	9.05797	3.84547e+08	1869	746666	8.06538e+08	0.476787	476787	0.000476787	6.38555e-10	638555
CT	OD HIV-		10		10164	7988	18152	0.82084	1014.64	0.559938	0.00368438		#REF!	#REF!	#REF!	#REF!	#REF!	#REF!	#REF!	#REF!	1	1/50,000	4000	5.07318e+07	7.60977e+08	5.01505	3.03478e+09	1869	746666	8.06538e+08	3.76272	3.76272e+06	0.00376272	5.03936e-09	5.03936e+06
CT	OD HIV-	1	11		9871	6702	16573	0.905369	1119.12	0.595607	0.00381225		#REF!	#REF!	#REF!	#REF!	#REF!	#REF!	#REF!	#REF!	1	1/50,000	4000	5.5956e+07	8.39341e+08	4.37828	3.83411e+09	1869	746666	8.06538e+08	4.75379	4.75379e+06	0.00475379	6.36669e-09	6.36669e+06
CT	OD HIV-	3	22		11019	6220	17239	1.0194	1260.08	0.63919	0.00365762		#REF!	#REF!	#REF!	#REF!	#REF!	#REF!	#REF!	#REF!	1	1/50,000	4000	6.3004e+07	9.4506e+08	8.91266	2.12071e+09	1869	746666	8.06538e+08	2.6294	2.6294e+06	0.0026294	3.52153e-09	3.52153e+06
CT	OD HIV-	3	23		5540	11629	17169	0.389603	481.586	0.322675	0.00356787		#REF!	#REF!	#REF!	#REF!	#REF!	#REF!	#REF!	#REF!	1	1/50,000	4000	2.40793e+07	3.6119e+08	3.28947	2.19603e+09	1869	746666	8.06538e+08	2.72279	2.72279e+06	0.00272279	3.6466e-09	3.6466e+06
M	OD HIV-	3	8		9257	9372	18629	0.686993	849.188	0.496913	0.00366325		#REF!	#REF!	#REF!	#REF!	#REF!	#REF!	#REF!	#REF!	1	1/50,000	4000	4.24594e+07	6.36891e+08	5.84112	2.18071e+09	1869	746666	8.06538e+08	2.7038	2.7038e+06	0.0027038	3.62116e-09	3.62116e+06
M	OD HIV-	1	22		5091	13165	18256	0.326932	404.119	0.278867	0.00331897		#REF!	#REF!	#REF!	#REF!	#REF!	#REF!	#REF!	#REF!	1	1/50,000	4000	2.02059e+07	3.03089e+08	5.39957	1.12264e+09	1869	746666	8.06538e+08	1.39193	1.39193e+06	0.00139193	1.86419e-09	1.86419e+06
M	OD HIV-	1	23		7583	9917	17500	0.56795	702.04	0.433314	0.00374588		#REF!	#REF!	#REF!	#REF!	#REF!	#REF!	#REF!	#REF!	1	1/50,000	4000	3.5102e+07	5.2653e+08	7.14286	1.47428e+09	1869	746666	8.06538e+08	1.82792	1.82792e+06	0.00182792	2.44811e-09	2.44811e+06
M	OD HIV-	4	9		7979	9222	17201	0.623376	770.551	0.463868	0.00380239		#REF!	#REF!	#REF!	#REF!	#REF!	#REF!	#REF!	#REF!	1	1/50,000	4000	3.85275e+07	5.77913e+08	2.30627	5.01166e+09	1869	746666	8.06538e+08	6.2138	6.2138e+06	0.0062138	8.32206e-09	8.32206e+06
		4	10	ntc	273	17716	17989	0.0152923	18.9027	0.0151759	0.000911494		#REF!	#REF!	#REF!	#REF!	#REF!	#REF!	#REF!	#REF!	1	1/50,000	4000	945134	1.4177e+07
		1	12	ntc	218	16952	17170	0.0127779	15.7946	0.0126966	0.000854443		#REF!	#REF!	#REF!	#REF!	#REF!	#REF!	#REF!	#REF!	1	1/50,000	4000	789731	1.1846e+07
		1	4	NTC	23	16578	16601	0.00138642	1.71374	0.00138546	0.000288688		#REF!	#REF!	#REF!	#REF!	#REF!	#REF!	#REF!	#REF!	1	1/50,000	4000	85687.2	1.28531e+06

### Sheet: B actin
		Rxn Vol / chip	15	chamber (partition)
		Temp Vol / chip		ul
		Partition Vol	0.000809	ul
		z	1.96	chamber (partition)
								Est C/ul								95% CI		Error bars
		Chip#	Sample ID	+ve partitions (k)	-ve partitions (r)	total partitions (n)	λ	c/ul	P	S		PL	PH	λ L	λ H	95% CI-L (c/µl)	95% CI-H (c/µl)	Error bar -ve	Error bar +ve		Vol used	Dilution used	new chips		VOL of PUR used for RT (20 uL total)	Concentrations in Purified RNA - GBP6			B-actin
Site	Group	FORMULAS					#NAME?	#NAME?	#NAME?	#NAME?		#NAME?	#NAME?	#NAME?	#NAME?	#NAME?	#NAME?	=(c/ul) - (95%CI-L)	=(95%CI-L) - (c/ul)	FAM threshold			Copies/uL (correct for dil)	copies/uL correct for vol used		CONC OF PUR (COPIES/UL)	Conc (M)	Conc (aM)	transcript length	Mw	copies/ng	ng/uL	ng/L	g/L=	Concentration (M)	Concentration (fM)
CT	TB, HIV-	3		2282	15358	17640	0.138533	171.239	0.129365	0.00252684		0.124412	0.134318	0.13286	0.144237	164.228	178.291	7.01159	7.05159	2600	1	1/500	85619.6	1.28429e+06	4.27716	6.00536e+06	7.04401e-18	7.04401	1852	739874	8.13941e+08	0.00737812	7378.12	7.37812e-06	9.97213e-12	9972.13
CT	TB, HIV-	43		2082	15515	17597	0.125921	155.65	0.118316	0.00243477		0.113543	0.123088	0.120523	0.131348	148.978	162.359	6.67237	6.70858	2600	1	1/500	77825.2	1.16738e+06	8.60585	2.71299e+06	3.18221e-18	3.18221	1852	739874	8.13941e+08	0.00333315	3333.15	3.33315e-06	4.50502e-12	4505.02
CT	TB, HIV-	4		35	16849	16884	0.00207512	2.56504	0.00207297	0.000350032		0.00138691	0.00275903	0.00138787	0.00276284	1.71554	3.41514	0.849508	0.850092	2600	1	1/500	1282.52	19237.8	4.30293	89417.4	1.04882e-19	0.104882	1852	739874	8.13941e+08	0.000109857	109.857	1.09857e-07	1.48481e-13	148.481
CT	TB, HIV-	23		2657	12283	14940	0.195826	242.059	0.177845	0.0031284		0.171713	0.183976	0.188396	0.203312	232.875	251.313	9.18462	9.25338	2600	1	1/500	121030	1.81544e+06	8.96057	4.05207e+06	4.75289e-18	4.75289	1852	739874	8.13941e+08	0.00497833	4978.33	4.97833e-06	6.72863e-12	6728.63
CT	TB, HIV-	44		3727	13312	17039	0.246839	305.116	0.218733	0.00316691		0.212526	0.224941	0.238925	0.254816	295.334	314.976	9.78192	9.85995	2600	1	1/500	152558	2.28837e+06	5.45256	8.39374e+06	9.84547e-18	9.84547	1852	739874	8.13941e+08	0.0103125	10312.5	1.03125e-05	1.39381e-11	13938.1
CT	TB, HIV-	29		1654	13458	15112	0.115915	143.282	0.109449	0.00253966		0.104472	0.114427	0.110341	0.121521	136.392	150.211	6.8899	6.92852	2600	1	1/500	71641.2	1.07462e+06	4.65549	4.61656e+06	5.41501e-18	5.41501	1852	739874	8.13941e+08	0.00567185	5671.85	5.67185e-06	7.66597e-12	7665.97
CT	TB, HIV-	30		2279	14956	17235	0.14183	175.315	0.132231	0.00258026		0.127174	0.137288	0.136019	0.147675	168.132	182.54	7.18297	7.22495	2600	1	1/500	87657.4	1.31486e+06	6.34518	4.14444e+06	4.86124e-18	4.86124	1852	739874	8.13941e+08	0.00509182	5091.82	5.09182e-06	6.88201e-12	6882.01
CT	TB, HIV-	53		3491	14559	18050	0.214936	265.681	0.193407	0.00293985		0.187645	0.199169	0.207818	0.222106	256.883	274.544	8.79896	8.86205	2600	1	1/500	132841	1.99261e+06	5.56174	7.16543e+06	8.40471e-18	8.40471	1852	739874	8.13941e+08	0.00880337	8803.37	8.80337e-06	1.18985e-11	11898.5
M	TB, HIV-	14		1940	15959	17899	0.114722	141.807	0.108386	0.0023236		0.103832	0.11294	0.109627	0.119843	135.509	148.137	6.29774	6.32999	2600	1	1/500	70903.5	1.06355e+06	7.23589	2.93966e+06	3.44808e-18	3.44808	1852	739874	8.13941e+08	0.00361164	3611.64	3.61164e-06	4.88142e-12	4881.42
M	TB, HIV-	38		1538	15854	17392	0.0925885	114.448	0.0884315	0.0021529		0.0842118	0.0926511	0.0879701	0.0972283	108.739	120.183	5.70871	5.7352	2600	1	1/10,000	57224	858361	2.59202	6.62311e+06	7.7686e-18	7.7686	1852	739874	8.13941e+08	0.00813708	8137.08	8.13708e-06	1.09979e-11	10997.9
M	TB, HIV-	16		2337	13500	15837	0.159659	197.354	0.147566	0.0028183		0.142042	0.15309	0.1532	0.16616	189.37	205.39	7.98418	8.03608	2600	1	1/500	98676.9	1.48015e+06	6.0241	4.91411e+06	5.76402e-18	5.76402	1852	739874	8.13941e+08	0.00603743	6037.43	6.03743e-06	8.16007e-12	8160.07
M	TB, HIV-	56		2563	14978	17541	0.157959	195.252	0.146115	0.00266698		0.140888	0.151342	0.151855	0.164099	187.708	202.842	7.544	7.59033	2600	1	1/500	97625.8	1.46439e+06	4.92126	5.95127e+06	6.98056e-18	6.98056	1852	739874	8.13941e+08	0.00731167	7311.67	7.31167e-06	9.88231e-12	9882.31
M	TB, HIV-	18		2894	15584	18478	0.170336	210.551	0.156619	0.00267366		0.151378	0.161859	0.164142	0.176569	202.895	218.256	7.65674	7.70447	2600	1	1/500	105276	1.57914e+06	5.96659	5.29326e+06	6.20875e-18	6.20875	1852	739874	8.13941e+08	0.00650325	6503.25	6.50325e-06	8.78967e-12	8789.67
M	TB, HIV-	39		3843	12919	16762	0.260415	321.898	0.229269	0.00324684		0.222905	0.235632	0.252192	0.268706	311.733	332.146	10.1643	10.2486	2600	1	1/500	160949	2.41423e+06	3.04692	1.5847e+07	1.85878e-17	18.5878	1852	739874	8.13941e+08	0.0194695	19469.5	1.94695e-05	2.63146e-11	26314.6
CT	TB, HIV+	24		1536	15959	17495	0.0918922	113.587	0.0877965	0.00213958		0.0836029	0.0919901	0.0873055	0.0965	107.918	119.283	5.66953	5.69565	2600	1	1/500	56793.7	851905	3.33778	5.10462e+06	5.98748e-18	5.98748	1852	739874	8.13941e+08	0.00627148	6271.48	6.27148e-06	8.47642e-12	8476.42
CT	TB, HIV+	48		2982	12389	15371	0.215674	266.593	0.194002	0.00318947		0.18775	0.200253	0.207948	0.22346	257.043	276.217	9.55022	9.62458	2600	1	1/500	133296	1.99945e+06	6.60502	6.05432e+06	7.10144e-18	7.10144	1852	739874	8.13941e+08	0.00743828	7438.28	7.43828e-06	1.00534e-11	10053.4
CT	TB, HIV+	7		1288	11850	13138	0.103181	127.541	0.0980362	0.00259432		0.0929514	0.103121	0.0975592	0.108834	120.592	134.53	6.94897	6.98825	2600	1	1/500	63770.7	956560	2.66809	7.17037e+06	8.41051e-18	8.41051	1852	739874	8.13941e+08	0.00880945	8809.45	8.80945e-06	1.19067e-11	11906.7
CT	TB, HIV+	51		2945	15724	18669	0.171676	212.208	0.157748	0.00266773		0.152519	0.162977	0.165487	0.177904	204.558	219.906	7.65004	7.69768	2600	1	1/500	106104	1.59156e+06	6.09756	5.22031e+06	6.12318e-18	6.12318	1852	739874	8.13941e+08	0.00641362	6413.62	6.41362e-06	8.66854e-12	8668.54
CT	TB, HIV+	31		1615	16334	17949	0.0942856	116.546	0.0899772	0.00213586		0.0857909	0.0941634	0.0896959	0.0988964	110.873	122.245	5.67323	5.69939	2600	1	1/500	58272.9	874094	5.42888	3.22016e+06	3.7771e-18	3.7771	1852	739874	8.13941e+08	0.00395626	3956.26	3.95626e-06	5.3472e-12	5347.2
CT	TB, HIV+	32		1829	15770	17599	0.109733	135.64	0.103926	0.00230033		0.0994177	0.108435	0.104714	0.114777	129.436	141.875	6.20389	6.23519	2600	1	1/500	67820	1.0173e+06	6.58762	3.08852e+06	3.62269e-18	3.62269	1852	739874	8.13941e+08	0.00379452	3794.52	3.79452e-06	5.12861e-12	5128.61
CT	TB, HIV+	52		2737	15023	17760	0.167366	206.881	0.15411	0.00270926		0.1488	0.159421	0.161108	0.173664	199.145	214.665	7.73545	7.78416	2600	1	1/500	103440	1.5516e+06	5.01505	6.1878e+06	7.258e-18	7.258	1852	739874	8.13941e+08	0.00760226	7602.26	7.60226e-06	1.02751e-11	10275.1
CT	TB, HIV+	34		3099	13643	16742	0.204694	253.021	0.185103	0.00300161		0.17922	0.190986	0.1975	0.21194	244.129	261.977	8.89194	8.95637	2600	1	1/500	126510	1.89766e+06	4.24088	8.94935e+06	1.04972e-17	10.4972	1852	739874	8.13941e+08	0.0109951	10995.1	1.09951e-05	1.48607e-11	14860.7
M	TB, HIV+	15		2010	15840	17850	0.119465	147.67	0.112605	0.00236602		0.107968	0.117242	0.114253	0.124705	141.227	154.147	6.44283	6.47659	2600	1	1/500	73835.1	1.10753e+06	8.77193	2.52516e+06	2.96189e-18	2.96189	1852	739874	8.13941e+08	0.00310238	3102.38	3.10238e-06	4.19313e-12	4193.13
M	TB, HIV+	17		2077	12742	14819	0.151007	186.658	0.140158	0.00285173		0.134569	0.145747	0.144527	0.157528	178.649	194.72	8.00921	8.06145	2600	1	1/500	93329.1	1.39994e+06	2.59202	1.08019e+07	1.26701e-17	12.6701	1852	739874	8.13941e+08	0.0132711	13271.1	1.32711e-05	1.7937e-11	17937
M	TB, HIV+	58		1067	16561	17628	0.062438	77.1793	0.0605287	0.00179606		0.0570084	0.064049	0.0586979	0.0661921	72.5562	81.8197	4.62309	4.64045	2600	1	1/500	38589.6	578844	7.36377	1.57214e+06	1.84405e-18	1.84405	1852	739874	8.13941e+08	0.00193152	1931.52	1.93152e-06	2.6106e-12	2610.6
CT	LTBI, HIV-	1		1345	16562	17907	0.0780808	96.5152	0.0751103	0.00196962		0.0712498	0.0789708	0.0739155	0.0822635	91.3665	101.685	5.14868	5.17022	2600	1	1/500	48257.6	723864	7.11238	2.03551e+06	2.38755e-18	2.38755	1852	739874	8.13941e+08	0.0025008	2500.8	2.5008e-06	3.38004e-12	3380.04
CT	LTBI, HIV-	2		1583	16662	18245	0.0907604	112.188	0.0867635	0.00208395		0.0826789	0.090848	0.0862978	0.095243	106.672	117.729	5.51624	5.54097	2600	1	1/500	56094.2	841413	7.33138	2.29537e+06	2.69237e-18	2.69237	1852	739874	8.13941e+08	0.00282007	2820.07	2.82007e-06	3.81156e-12	3811.56
CT	LTBI, HIV-	21		1212	13020	14232	0.0890063	110.02	0.0851602	0.00233969		0.0805744	0.089746	0.0840062	0.0940316	103.84	116.232	6.18065	6.21171	2600	1	1/500	55010.1	825151	3.43643	4.80238e+06	5.63297e-18	5.63297	1852	739874	8.13941e+08	0.00590015	5900.15	5.90015e-06	7.97454e-12	7974.54
CT	LTBI, HIV-	41		2169	15228	17397	0.133162	164.601	0.124677	0.00250461		0.119768	0.129586	0.127569	0.138786	157.688	171.553	6.91296	6.95183	2600	1	1/500	82300.3	1.2345e+06	6.78426	3.63932e+06	4.26875e-18	4.26875	1852	739874	8.13941e+08	0.00447123	4471.23	4.47123e-06	6.04323e-12	6043.23
CT	LTBI, HIV-	42		1999	16872	18871	0.111971	138.407	0.10593	0.00224025		0.101539	0.110321	0.107072	0.116894	132.351	144.492	6.05576	6.08558	2600	1	1/500	69203.3	1.03805e+06	7.48503	2.77367e+06	3.25338e-18	3.25338	1852	739874	8.13941e+08	0.0034077	3407.7	3.4077e-06	4.60578e-12	4605.78
M	LTBI, HIV-	35		2412	13931	16343	0.159683	197.383	0.147586	0.00277448		0.142148	0.153024	0.153324	0.166083	189.523	205.294	7.86063	7.91094	2600	1	1/500	98691.7	1.48037e+06	5.20833	5.68464e+06	6.66782e-18	6.66782	1852	739874	8.13941e+08	0.00698409	6984.09	6.98409e-06	9.43957e-12	9439.57
M	LTBI, HIV-	10		2010	15606	17616	0.121152	149.755	0.114101	0.00239543		0.109406	0.118796	0.115866	0.126466	143.222	156.324	6.53368	6.5684	2600	1	1/500	74877.7	1.12317e+06	5.56174	4.0389e+06	4.73744e-18	4.73744	1852	739874	8.13941e+08	0.00496215	4962.15	4.96215e-06	6.70676e-12	6706.76
M	LTBI, HIV-	11		204	17271	17475	0.0117425	14.5148	0.0116738	0.000812546		0.0100812	0.0132664	0.0101324	0.0133552	12.5246	16.5083	1.99024	1.99345	2600	1	1/500	7257.41	108861	6.36132	342260	4.01454e-19	0.401454	1852	739874	8.13941e+08	0.000420497	420.497	4.20497e-07	5.68335e-13	568.335
M	LTBI, HIV-	54		1789	13737	15526	0.122423	151.326	0.115226	0.00256249		0.110204	0.120249	0.116763	0.128116	144.33	158.363	6.99693	7.03676	2600	1	1/500	75663.2	1.13495e+06	8.78735	2.58314e+06	3.02991e-18	3.02991	1852	739874	8.13941e+08	0.00317362	3173.62	3.17362e-06	4.28941e-12	4289.41
M	LTBI, HIV-	55		1287	15964	17251	0.0775339	95.8392	0.0746044	0.0020005		0.0706834	0.0785254	0.0733058	0.08178	90.6128	101.088	5.22637	5.24856	2600	1	1/500	47919.6	718794	6.53595	2.19951e+06	2.57992e-18	2.57992	1852	739874	8.13941e+08	0.0027023	2702.3	2.7023e-06	3.65237e-12	3652.37
CT	LTBI, HIV+	22		2163	11576	13739	0.171305	211.748	0.157435	0.00310724		0.151345	0.163525	0.164102	0.178559	202.846	220.716	8.90254	8.96713	2600	1	1/500	105874	1.58811e+06	8.97666	3.53832e+06	4.15028e-18	4.15028	1852	739874	8.13941e+08	0.00434714	4347.14	4.34714e-06	5.87551e-12	5875.51
CT	LTBI, HIV+	28		2255	14050	16305	0.148849	183.992	0.138301	0.00270352		0.133002	0.1436	0.142719	0.155018	176.414	191.617	7.57793	7.62467	2600	1	1/500	91995.9	1.37994e+06	9.04159	3.05242e+06	3.58035e-18	3.58035	1852	739874	8.13941e+08	0.00375018	3750.18	3.75018e-06	5.06867e-12	5068.67
CT	LTBI, HIV+	63		2965	15126	16976	0.191958	237.278	0.174658	0.00291403		0.168947	0.18037	0.185062	0.198902	228.753	245.862	8.52451	8.5837	2600	1	1/500	118639	1.77958e+06	6.68449	5.32452e+06	6.24541e-18	6.24541	1852	739874	8.13941e+08	0.00654165	6541.65	6.54165e-06	8.84157e-12	8841.57
CT	LTBI, HIV+	49		2965	14520	17485	0.185816	229.686	0.169574	0.0028379		0.164012	0.175136	0.179141	0.192537	221.435	237.994	8.25189	8.30735	2600	1	1/500	114843	1.72265e+06	4.29553	8.02065e+06	9.40785e-18	9.40785	1852	739874	8.13941e+08	0.00985409	9854.09	9.85409e-06	1.33186e-11	13318.6
CT	LTBI, HIV+	50		2221	11986	14207	0.169995	210.13	0.156331	0.0030469		0.150359	0.162303	0.162942	0.177099	201.412	218.911	8.71888	8.78082	2600	1	1/500	105065	1.57598e+06	6.74764	4.6712e+06	5.4791e-18	5.4791	1852	739874	8.13941e+08	0.00573899	5738.99	5.73899e-06	7.75671e-12	7756.71
M	LTBI, HIV+	36		2136	15064	17200	0.132602	163.908	0.124186	0.00251465		0.119257	0.129115	0.12699	0.138245	156.971	170.884	6.93673	6.97587	2600	1	1/500	81954	1.22931e+06	7.47384	3.28963e+06	3.85859e-18	3.85859	1852	739874	8.13941e+08	0.00404161	4041.61	4.04161e-06	5.46257e-12	5462.57
M	LTBI, HIV+	12		2003	14849	16852	0.126537	156.411	0.118858	0.00249294		0.113972	0.123744	0.121007	0.132098	149.576	163.285	6.83553	6.87354	2600	1	1/500	78205.7	1.17309e+06	7.34214	3.19548e+06	3.74815e-18	3.74815	1852	739874	8.13941e+08	0.00392594	3925.94	3.92594e-06	5.30623e-12	5306.23
M	LTBI, HIV+	13		3414	14461	17875	0.211948	261.987	0.190993	0.0029401		0.18523	0.196756	0.20485	0.219096	253.214	270.824	8.77354	8.83626	2600	1	1/500	130994	1.9649e+06	7.98722	4.92012e+06	5.77107e-18	5.77107	1852	739874	8.13941e+08	0.00604481	6044.81	6.04481e-06	8.17005e-12	8170.05
M	LTBI, HIV+	37		2233	13852	16085	0.149458	184.744	0.138825	0.00272627		0.133482	0.144168	0.143272	0.155682	177.097	192.437	7.64612	7.69371	2600	1	1/500	92371.8	1.38558e+06	4.70367	5.89147e+06	6.91042e-18	6.91042	1852	739874	8.13941e+08	0.0072382	7238.2	7.2382e-06	9.78302e-12	9783.02
M	LTBI, HIV+	57		3051	15369	18420	0.181085	223.837	0.165635	0.00273911		0.160267	0.171004	0.174671	0.18754	215.909	231.817	7.92807	7.97925	2600	1	1/500	111919	1.67878e+06	5.18672	6.47338e+06	7.59297e-18	7.59297	1852	739874	8.13941e+08	0.00795313	7953.13	7.95313e-06	1.07493e-11	10749.3
CT	OD HIV+	45		1505	13431	14936	0.106209	131.284	0.100763	0.00246304		0.0959357	0.105591	0.100855	0.111592	124.666	137.938	6.61822	6.65385	2600	1	1/500	65642.1	984632	4.37828	4.4978e+06	5.27571e-18	5.27571	1852	739874	8.13941e+08	0.00552595	5525.95	5.52595e-06	7.46877e-12	7468.77
CT	OD HIV+	26		2249	15115	17364	0.138711	171.46	0.129521	0.00254815		0.124526	0.134515	0.13299	0.144465	164.389	178.573	7.07181	7.1125	2600	1	1/500	85730.2	1.28595e+06	7.45156	3.4515e+06	4.04845e-18	4.04845	1852	739874	8.13941e+08	0.00424047	4240.47	4.24047e-06	5.73135e-12	5731.35
CT	OD HIV+	33		1874	12720	14594	0.137435	169.882	0.128409	0.00276928		0.122981	0.133837	0.131227	0.143682	162.209	177.604	7.67384	7.72178	2600	1	1/500	84941.2	1.27412e+06	5.01002	5.08628e+06	5.96597e-18	5.96597	1852	739874	8.13941e+08	0.00624895	6248.95	6.24895e-06	8.44597e-12	8445.97
CT	OD HIV+	65		203	17605	17808	0.0114648	14.1716	0.0113994	0.000795506		0.00984018	0.0129586	0.00988891	0.0130433	12.2236	16.1227	1.94799	1.95107	2600	1	1/500	7085.81	106287	6.80272	312484	3.66529e-19	0.366529	1852	739874	8.13941e+08	0.000383915	383.915	3.83915e-07	5.18892e-13	518.892
CT	OD HIV+	8		4504	12673	17177	0.304098	375.893	0.262211	0.00335597		0.255633	0.268789	0.295222	0.313053	364.922	386.963	10.9715	11.0697	2600	1	1/500	187947	2.8192e+06	6.20347	9.0891e+06	1.06611e-17	10.6611	1852	739874	8.13941e+08	0.0111668	11166.8	1.11668e-05	1.50928e-11	15092.8
CT	OD HIV+	9		2285	15360	17645	0.138686	171.429	0.129498	0.00252759		0.124544	0.134453	0.133011	0.144393	164.414	178.483	7.01474	7.05477	2600	1	1/500	85714.3	1.28571e+06	5.13347	5.00914e+06	5.87549e-18	5.87549	1852	739874	8.13941e+08	0.00615418	6154.18	6.15418e-06	8.31788e-12	8317.88
M	OD HIV+	40		1388	15510	16898	0.0857103	105.946	0.0821399	0.00211226		0.0779999	0.0862799	0.0812099	0.090231	100.383	111.534	5.5629	5.58805	2600	1	1/500	52973	794595	8.4317	1.88478e+06	2.21076e-18	2.21076	1852	739874	8.13941e+08	0.00231562	2315.62	2.31562e-06	3.12975e-12	3129.75
M	OD HIV+	19		4164	14325	18489	0.25517	315.414	0.225215	0.00307208		0.219194	0.231236	0.247428	0.262972	305.844	325.058	9.56922	9.64388	2600	1	1/500	157707	2.3656e+06	9.57854	4.93938e+06	5.79366e-18	5.79366	1852	739874	8.13941e+08	0.00606847	6068.47	6.06847e-06	8.20203e-12	8202.03
M	OD HIV+	60		2424	14807	17231	0.15161	187.404	0.140677	0.00264871		0.135485	0.145868	0.145587	0.15767	179.959	194.895	7.4452	7.49032	2600	1	1/500	93702.1	1.40553e+06	8.59107	3.27208e+06	3.83799e-18	3.83799	1852	739874	8.13941e+08	0.00402004	4020.04	4.02004e-06	5.43341e-12	5433.41
M	OD HIV+	61		1620	16063	17683	0.0960852	118.77	0.0916134	0.00216939		0.0873614	0.0958654	0.0914153	0.100777	112.998	124.57	5.77244	5.79952	2600	1	1/500	59385.2	890778	4.96032	3.59162e+06	4.2128e-18	4.2128	1852	739874	8.13941e+08	0.00441262	4412.62	4.41262e-06	5.96402e-12	5964.02
CT	OD HIV-	25		4456	11329	15785	0.331694	410.005	0.282293	0.00358263		0.275271	0.289315	0.321958	0.341526	397.97	422.159	12.035	12.1533	2600	1	1/500	205003	3.07504e+06	3.94011	1.56089e+07	1.83085e-17	18.3085	1852	739874	8.13941e+08	0.0191769	19176.9	1.91769e-05	2.59192e-11	25919.2
CT	OD HIV-	5		1602	16648	18250	0.091875	113.566	0.0877808	0.00209468		0.0836752	0.0918864	0.0873844	0.0963858	108.015	119.142	5.55074	5.57578	2600	1	1/500	56783.1	851746	9.05797	1.88065e+06	2.20592e-18	2.20592	1852	739874	8.13941e+08	0.00231055	2310.55	2.31055e-06	3.1229e-12	3122.9
CT	OD HIV-	6		2555	14386	16941	0.163481	202.078	0.150818	0.00274952		0.145428	0.156207	0.157155	0.169848	194.258	209.948	7.81968	7.86946	2600	1	1/500	101039	1.51559e+06	5.01505	6.04416e+06	7.08951e-18	7.08951	1852	739874	8.13941e+08	0.00742579	7425.79	7.42579e-06	1.00366e-11	10036.6
CT	OD HIV-	46		2854	14153	17007	0.183698	227.068	0.167813	0.00286556		0.162197	0.17343	0.176972	0.19047	218.754	235.439	8.31448	8.37078	2600	1	1/500	113534	1.70301e+06	4.37828	7.77937e+06	9.12483e-18	9.12483	1852	739874	8.13941e+08	0.00955765	9557.65	9.55765e-06	1.29179e-11	12917.9
CT	OD HIV-	47		4029	13502	17531	0.261133	322.785	0.229821	0.00317752		0.223594	0.236049	0.253079	0.269252	312.83	332.821	9.95529	10.0361	2600	1	1/500	161392	2.42089e+06	8.91266	5.43247e+06	6.37203e-18	6.37203	1852	739874	8.13941e+08	0.00667427	6674.27	6.67427e-06	9.02083e-12	9020.83
CT	OD HIV-	27		1937	16406	18343	0.111601	137.949	0.105599	0.00226914		0.101151	0.110046	0.106641	0.116586	131.818	144.111	6.13138	6.16195	2600	1	1/500	68974.6	1.03462e+06	3.28947	6.29048e+06	7.37844e-18	7.37844	1852	739874	8.13941e+08	0.00772842	7728.42	7.72842e-06	1.04456e-11	10445.6
M	OD HIV-	59		3868	14234	18102	0.240389	297.143	0.213678	0.00304661		0.207707	0.219649	0.232824	0.248012	287.792	306.566	9.35148	9.42276	2600	1	1/500	148572	2.22858e+06	5.84112	7.63064e+06	8.95039e-18	8.95039	1852	739874	8.13941e+08	0.00937493	9374.93	9.37493e-06	1.2671e-11	12671
M	OD HIV-	64		1995	17123	19118	0.110208	136.227	0.104352	0.00221105		0.100018	0.108686	0.105381	0.115058	130.261	142.223	5.96649	5.99543	2600	1	1/500	68113.5	1.0217e+06	5.39957	3.78439e+06	4.43891e-18	4.43891	1852	739874	8.13941e+08	0.00464946	4649.46	4.64946e-06	6.28412e-12	6284.12
M	OD HIV-	20		3563	14016	17579	0.226505	279.982	0.202685	0.003032		0.196742	0.208628	0.21908	0.233987	270.803	289.23	9.17895	9.24762	2600	1	1/500	139991	2.09987e+06	7.14286	5.87962e+06	6.89652e-18	6.89652	1852	739874	8.13941e+08	0.00722364	7223.64	7.22364e-06	9.76334e-12	9763.34
M	OD HIV-	62		4564	11815	16379	0.32663	403.746	0.278649	0.00350315		0.271783	0.285516	0.317157	0.336194	392.035	415.568	11.7101	11.8221	2600	1	1/500	201873	3.02809e+06	2.30627	2.62596e+07	3.08013e-17	30.8013	1852	739874	8.13941e+08	0.0322623	32262.3	3.22623e-05	4.36051e-11	43605.1
